# Evaluation of Connectivity Map shows limited reproducibility in drug repositioning

**DOI:** 10.1101/845693

**Authors:** Nathaniel Lim, Paul Pavlidis

## Abstract

The Connectivity Map (CMap) is a popular resource designed for data-driven drug repositioning using a large transcriptomic compendium. However, evaluations of its performance are limited. We used two iterations of CMap (CMap 1 and 2) to assess their comparability and reliability. We queried CMap 2 with CMap 1-derived signatures, expecting CMap 2 would highly prioritize the queried compounds; success rate was 17%. Analysis of previously published prioritizations yielded similar results. Low recall is caused by low differential expression (DE) reproducibility both between CMaps and within each CMap. DE strength was predictive of reproducibility, and is influenced by compound concentration and cell-line responsiveness. Reproducibility of CMap 2 sample expression levels was also lower than expected. We attempted to identify the “better” CMap by comparison with a third dataset, but they were mutually discordant. Our findings have implications for CMap usage and we suggest steps for investigators to limit false positives.
