## Supplementary material for "Evaluation of Connectivity Map shows limited reproducibility in drug repositioning": Table_S1.CSV

Chemical Compound	Concentration (µM)	Cell Line	CMap 2 Release
METFORMIN	10	MCF7	Phase 1 (Touchstone)
PHENFORMIN	10	MCF7	Phase 1 (Touchstone)
VERAPAMIL	10	MCF7	Phase 1 (Touchstone)
ROFECOXIB	10	MCF7	Phase 1 (Touchstone)
15-DELTA-PROSTAGLANDIN-J2	10	MCF7	Phase 1 (Touchstone)
CELECOXIB	10	MCF7	Phase 1 (Touchstone)
LM-1685	10	MCF7	Phase 1 (Touchstone)
LY-294002	10	MCF7	Phase 1 (Touchstone)
STAUROSPORINE	1	MCF7	Phase 2
FLUFENAMIC-ACID	10	MCF7	Phase 1 (Touchstone)
TRICHOSTATIN-A	0.1	MCF7	Phase 1 (Touchstone)
DICLOFENAC	10	MCF7	Phase 1 (Touchstone)
NIFEDIPINE	10	MCF7	Phase 1 (Touchstone)
NITRENDIPINE	10	MCF7	Phase 1 (Touchstone)
FELODIPINE	10	MCF7	Phase 1 (Touchstone)
FASUDIL	10	MCF7	Phase 1 (Touchstone)
IMATINIB	10	MCF7	Phase 1 (Touchstone)
GENISTEIN	10	MCF7	Phase 1 (Touchstone)
TETRAETHYLENEPENTAMINE	10	MCF7	Phase 1 (Non-Touchstone)
CLOZAPINE	10	MCF7	Phase 1 (Touchstone)
THIORIDAZINE	10	MCF7	Phase 1 (Touchstone)
HALOPERIDOL	10	MCF7	Phase 1 (Touchstone)
CHLORPROMAZINE	10	MCF7	Phase 1 (Touchstone)
TRIFLUOPERAZINE	10	MCF7	Phase 1 (Touchstone)
LY-294002	10	PC3	Phase 1 (Touchstone)
ROSIGLITAZONE	10	PC3	Phase 1 (Touchstone)
TROGLITAZONE	10	PC3	Phase 1 (Touchstone)
FASUDIL	10	PC3	Phase 1 (Touchstone)
W-13	10	MCF7	Phase 1 (Touchstone)
DICLOFENAC	10	PC3	Phase 1 (Touchstone)
15-DELTA-PROSTAGLANDIN-J2	10	PC3	Phase 1 (Touchstone)
TRICHOSTATIN-A	0.1	PC3	Phase 1 (Touchstone)
PROCHLORPERAZINE	10	MCF7	Phase 1 (Touchstone)
ROFECOXIB	10	PC3	Phase 1 (Touchstone)
CELECOXIB	10	PC3	Phase 1 (Touchstone)
IMATINIB	10	PC3	Phase 1 (Touchstone)
FLUPHENAZINE	10	MCF7	Phase 1 (Touchstone)
BUTEIN	10	PC3	Phase 1 (Touchstone)
PROBUCOL	10	MCF7	Phase 1 (Touchstone)
GELDANAMYCIN	1	MCF7	Phase 1 (Touchstone)
BUTEIN	10	MCF7	Phase 1 (Touchstone)
BENSERAZIDE	10	MCF7	Phase 1 (Non-Touchstone)
TIOGUANINE	10	MCF7	Phase 1 (Non-Touchstone)
BUTIROSIN	10	PC3	Phase 1 (Non-Touchstone)
MERCAPTOPURINE	10	PC3	Phase 1 (Touchstone)
GENISTEIN	10	PC3	Phase 1 (Touchstone)
ROTTLERIN	10	MCF7	Phase 1 (Touchstone)
PRAZOSIN	10	MCF7	Phase 1 (Touchstone)
RESVERATROL	10	MCF7	Phase 1 (Touchstone)
WORTMANNIN	1	MCF7	Phase 1 (Touchstone)
TRICHOSTATIN-A	1	MCF7	Phase 1 (Touchstone)
VORINOSTAT	10	MCF7	Phase 1 (Touchstone)
TROGLITAZONE	10	MCF7	Phase 1 (Touchstone)
ROSIGLITAZONE	10	MCF7	Phase 1 (Touchstone)
HALOPERIDOL	10	PC3	Phase 1 (Touchstone)
PROCHLORPERAZINE	10	PC3	Phase 1 (Touchstone)
VORINOSTAT	10	PC3	Phase 1 (Touchstone)
TRIFLUOPERAZINE	10	PC3	Phase 1 (Touchstone)
GELDANAMYCIN	1	PC3	Phase 1 (Touchstone)
CLOZAPINE	10	PC3	Phase 1 (Touchstone)
THIORIDAZINE	10	PC3	Phase 1 (Touchstone)
TRICHOSTATIN-A	1	PC3	Phase 1 (Touchstone)
FLUPHENAZINE	10	PC3	Phase 1 (Touchstone)
AMPICILLIN	10	MCF7	Phase 1 (Touchstone)
PERPHENAZINE	10	MCF7	Phase 1 (Touchstone)
PERPHENAZINE	10	PC3	Phase 1 (Touchstone)
CANRENOIC-ACID	10	PC3	Phase 1 (Non-Touchstone)
SCOPOLAMINE-N-OXIDE	10	PC3	Phase 1 (Touchstone)
CANRENOIC-ACID	10	MCF7	Phase 1 (Non-Touchstone)
SCOPOLAMINE-N-OXIDE	10	MCF7	Phase 1 (Touchstone)
BEPRIDIL	10	MCF7	Phase 1 (Touchstone)
SULFASALAZINE	10	MCF7	Phase 1 (Touchstone)
MEPYRAMINE	10	MCF7	Phase 1 (Touchstone)
BAMBUTEROL	10	MCF7	Phase 1 (Non-Touchstone)
COLCHICINE	10	MCF7	Phase 1 (Non-Touchstone)
METERGOLINE	10	MCF7	Phase 1 (Touchstone)
LUMICOLCHICINE	10	MCF7	Phase 1 (Touchstone)
SR-95639A	10	MCF7	Phase 1 (Touchstone)
PHTHALYLSULFATHIAZOLE	10	MCF7	Phase 1 (Non-Touchstone)
WITHAFERIN-A	1	PC3	Phase 1 (Touchstone)
WITHAFERIN-A	1	MCF7	Phase 1 (Touchstone)
LUMICOLCHICINE	10	PC3	Phase 1 (Touchstone)
BEPRIDIL	10	PC3	Phase 1 (Touchstone)
PHTHALYLSULFATHIAZOLE	10	PC3	Phase 1 (Non-Touchstone)
MEPYRAMINE	10	PC3	Phase 1 (Touchstone)
PIOGLITAZONE	10	MCF7	Phase 1 (Touchstone)
PIOGLITAZONE	10	PC3	Phase 1 (Touchstone)
AMPICILLIN	10	PC3	Phase 1 (Touchstone)
SULFASALAZINE	10	PC3	Phase 1 (Touchstone)
VALDECOXIB	10	PC3	Phase 1 (Touchstone)
ORLISTAT	10	MCF7	Phase 1 (Touchstone)
ORLISTAT	10	PC3	Phase 1 (Touchstone)
VALDECOXIB	10	MCF7	Phase 1 (Touchstone)
DINOPROSTONE	10	PC3	Phase 1 (Touchstone)
DINOPROSTONE	10	MCF7	Phase 1 (Touchstone)
ALPROSTADIL	10	PC3	Phase 1 (Touchstone)
16,16-DIMETHYLPROSTAGLANDIN-E2	10	PC3	Phase 1 (Touchstone)
ALPROSTADIL	10	MCF7	Phase 1 (Touchstone)
16,16-DIMETHYLPROSTAGLANDIN-E2	10	MCF7	Phase 1 (Touchstone)
SR-95639A	10	PC3	Phase 1 (Touchstone)
METERGOLINE	10	PC3	Phase 1 (Touchstone)
SC-560	10	PC3	Phase 1 (Touchstone)
SC-560	10	MCF7	Phase 1 (Touchstone)
SCRIPTAID	10	PC3	Phase 1 (Touchstone)
SCRIPTAID	10	MCF7	Phase 1 (Touchstone)
SC-19220	10	MCF7	Phase 1 (Touchstone)
SC-19220	10	PC3	Phase 1 (Touchstone)
AR-A014418	10	PC3	Phase 1 (Touchstone)
AR-A014418	10	MCF7	Phase 1 (Touchstone)
