## Supplementary material for "Evaluation of Connectivity Map shows limited reproducibility in drug repositioning": Table_S2.CSV

Chemical Compound	Concentration (µM)	Cell Line
BETULINIC-ACID	8.8	MCF7
PHYSOSTIGMINE	6.2	MCF7
BETAMETHASONE	10.2	MCF7
ROLIPRAM	14.6	MCF7
KETOROLAC	10.6	PC3
NADOLOL	13	MCF7
ROLITETRACYCLINE	7.6	MCF7
CHLORTETRACYCLINE	7.8	PC3
NEFOPAM	13.8	PC3
HEXYLCAINE	13.4	MCF7
MECLOFENAMIC-ACID	11.8	PC3
PREDNICARBATE	8.2	MCF7
GANCICLOVIR	15.6	PC3
DEXTROMETHORPHAN	10.8	PC3
BENZBROMARONE	9.4	MCF7
FLECAINIDE	8.4	MCF7
THIOCOLCHICOSIDE	7	MCF7
IOCETAMIC-ACID	6.6	PC3
VINBURNINE	13.6	PC3
NAFCILLIN	8.8	MCF7
BROMOCRIPTINE	5.4	PC3
DISULFIRAM	13.4	MCF7
GUANFACINE	14.2	PC3
BICUCULLINE	10.8	MCF7
BENDROFLUMETHIAZIDE	9.4	MCF7
DOXAZOSIN	7.4	MCF7
FLAVOXATE	9.4	PC3
ANTIMYCIN-A	7.2	PC3
DISOPYRAMIDE	11.8	PC3
FINASTERIDE	10.8	PC3
CORYNANTHINE	10.2	MCF7
PROPRANOLOL	13.6	MCF7
NORTRIPTYLINE	13.4	PC3
NIMODIPINE	9.6	MCF7
FLUNARIZINE	8.4	MCF7
AMPICILLIN	10	PC3
FLUOCINONIDE	8	MCF7
FLUCYTOSINE	31	MCF7
DICLOFENAMIDE	13.2	MCF7
PIROXICAM	12	PC3
ROFECOXIB	10	MCF7
EBSELEN	14.6	MCF7
ALTIZIDE	10.4	PC3
MORACIZINE	8.6	PC3
CETIRIZINE	8.6	MCF7
MOLSIDOMINE	16.6	PC3
INDAPAMIDE	10.6	MCF7
GLIMEPIRIDE	8.2	MCF7
TRIMIPRAMINE	9.8	MCF7
LOXAPINE	9	MCF7
GLIPIZIDE	9	MCF7
MIANSERIN	13.2	MCF7
BUDESONIDE	9.2	PC3
TERCONAZOLE	7.6	MCF7
PRIMIDONE	18.4	MCF7
CLIOQUINOL	13	MCF7
NITRENDIPINE	11	PC3
TIMOLOL	9.2	MCF7
BETHANECHOL	20.4	PC3
CIMETIDINE	15.8	MCF7
PROMAZINE	12.4	MCF7
VITEXIN	9.2	MCF7
TELENZEPINE	9	PC3
KETOPROFEN	15.8	MCF7
LANSOPRAZOLE	10.8	MCF7
RIBAVIRIN	16.4	PC3
PROTRIPTYLINE	13.4	PC3
FOLIOSIDINE	13	PC3
FLUMETASONE	9.8	MCF7
HYDROQUININE	9.4	MCF7
ASCORBIC-ACID	22.4	MCF7
LEVONORGESTREL	12.8	MCF7
SIROLIMUS	0.1	PC3
ACEPROMAZINE	9	MCF7
PROPOFOL	22.4	MCF7
NIFURTIMOX	14	PC3
TERAZOSIN	9.4	PC3
DEMECLOCYCLINE	8	MCF7
OXAPROZIN	13.6	PC3
ISOTRETINOIN	13.4	PC3
GELSEMINE	12.4	MCF7
FLUNARIZINE	8.4	PC3
ETIFENIN	12.4	MCF7
HYDROCORTISONE	11	MCF7
PICOTAMIDE	10.2	PC3
NICERGOLINE	8.2	MCF7
CARBAMAZEPINE	17	MCF7
PIRETANIDE	11	PC3
PROCHLORPERAZINE	10	PC3
Y-27632	3	MCF7
ETAMIVAN	18	PC3
TICLOPIDINE	13.4	MCF7
IOBENGUANE	10.8	PC3
PIRENPERONE	10.2	PC3
ISOCARBOXAZID	17.2	PC3
TIAPROFENIC-ACID	15.4	MCF7
PERGOLIDE	9.8	PC3
FLECAINIDE	8.4	PC3
ADIPIODONE	3.6	PC3
VIDARABINE	15	MCF7
MEPTAZINOL	14.8	MCF7
SULMAZOLE	14	MCF7
ACEPROMAZINE	9	PC3
CISAPRIDE	8.6	MCF7
PAROXETINE	1	PC3
6-BENZYLAMINOPURINE	17.8	PC3
MYRICETIN	12.6	MCF7
NOMIFENSINE	11.2	MCF7
SCOPOLAMINE-N-OXIDE	10	MCF7
6-BENZYLAMINOPURINE	17.8	MCF7
LEVONORGESTREL	12.8	PC3
PIROXICAM	12	MCF7
DANTROLENE	11.8	MCF7
TTNPB	0.1	PC3
TOLAZOLINE	20.4	MCF7
MOLSIDOMINE	16.6	MCF7
ORPHENADRINE	13	MCF7
NAFTIFINE	12.4	PC3
METOCLOPRAMIDE	11.8	PC3
CALYCANTHINE	11.6	PC3
THIOPERAMIDE	9.8	PC3
ROLITETRACYCLINE	7.6	PC3
CITALOPRAM	1	MCF7
METRONIDAZOLE	23.4	MCF7
CHLORAMBUCIL	13.2	MCF7
TRAZODONE	9.8	MCF7
BENDROFLUMETHIAZIDE	9.4	PC3
ERYTHROMYCIN	5.4	MCF7
DOSULEPIN	12	PC3
BROMPHENIRAMINE	9.2	PC3
BECLOMETASONE	7.6	MCF7
THIETHYLPERAZINE	6	MCF7
ASCORBIC-ACID	22.4	PC3
ZAPRINAST	14.8	MCF7
FLUFENAMIC-ACID	14.2	MCF7
NIFEDIPINE	11.6	PC3
METERGOLINE	10	MCF7
DIHYDROERGOCRISTINE	5.6	MCF7
MEPHENYTOIN	18.4	MCF7
TENOXICAM	11.8	MCF7
DECITABINE	0.1	MCF7
MAFENIDE	18	MCF7
PENTOXIFYLLINE	14.4	MCF7
FLUFENAMIC-ACID	14.2	PC3
CORTICOSTERONE	11.6	PC3
NITRENDIPINE	11	MCF7
ETICLOPRIDE	10.6	MCF7
FLUVASTATIN	9.2	MCF7
KAWAIN	17.4	PC3
LAUDANOSINE	11.2	PC3
PIVMECILLINAM	8.4	MCF7
CHLOROQUINE	7.8	MCF7
NAFTIFINE	12.4	MCF7
TRIFLUOPERAZINE	10	MCF7
CARBINOXAMINE	9.8	PC3
BUCLADESINE	20	MCF7
RILUZOLE	14.8	PC3
PIPERACILLIN	7.4	PC3
DIHYDROERGOCRISTINE	5.6	PC3
BETHANECHOL	20.4	MCF7
MEMANTINE	18.6	MCF7
CICLACILLIN	11.8	MCF7
PIPERACETAZINE	9.8	MCF7
RALOXIFENE	7.8	MCF7
IVERMECTIN	4.6	PC3
MIDODRINE	13.8	MCF7
NIZATIDINE	12	PC3
RIBOFLAVIN	10.6	MCF7
ENALAPRIL	8.2	MCF7
HARPAGOSIDE	8	PC3
TALAMPICILLIN	7.8	MCF7
PARGYLINE	20.4	MCF7
ALTRETAMINE	19	PC3
HYDRASTININE	16.4	PC3
DIPHENHYDRAMINE	13.8	MCF7
RIBOFLAVIN	10.6	PC3
PERPHENAZINE	10	PC3
METIXENE	11.6	PC3
SPECTINOMYCIN	9.8	MCF7
MEPHENTERMINE	9.4	MCF7
ESTROPIPATE	9.2	MCF7
ASIATICOSIDE	4.2	PC3
METANEPHRINE	17.2	MCF7
GRISEOFULVIN	11.2	PC3
CHENODEOXYCHOLIC-ACID	10.2	MCF7
CEFAZOLIN	8.4	MCF7
CHLOROQUINE	7.8	PC3
OXAPROZIN	300	MCF7
ETAMIVAN	18	MCF7
ECONAZOLE	9	PC3
PEPSTATIN	5.8	MCF7
MECLOCYCLINE	5.8	PC3
METHOCARBAMOL	16.6	PC3
EQUILIN	15	PC3
CAPSAICIN	13	MCF7
DIPIVEFRINE	10.4	PC3
PIRENPERONE	10.2	MCF7
CEFAZOLIN	8.4	PC3
PHENSUXIMIDE	21.2	PC3
THEOPHYLLINE	20.2	MCF7
MOXONIDINE	16.6	MCF7
FOLIOSIDINE	13	MCF7
TOLAZAMIDE	12.8	MCF7
PROGESTERONE	12.8	MCF7
FLUSPIRILENE	8.4	MCF7
DIFLORASONE	8	MCF7
PYRAZINAMIDE	32.4	PC3
MIDODRINE	13.8	PC3
CYCLOPENTOLATE	12.2	PC3
FENOTEROL	10.4	MCF7
PIPERACILLIN	7.4	MCF7
ETHAMBUTOL	14.4	MCF7
IPRONIAZID	14.4	PC3
SCOULERINE	12.2	PC3
CHLORPHENAMINE	10.2	MCF7
RAMIPRIL	9.6	MCF7
PIRENZEPINE	9.4	MCF7
BETAHISTINE	17.2	PC3
FENOFIBRATE	11	MCF7
SC-19220	10	PC3
TRIMETHOBENZAMIDE	9.4	MCF7
LEVOMEPROMAZINE	9	MCF7
METRIZAMIDE	5	MCF7
OXYBENZONE	17.6	PC3
NAPROXEN	17.4	MCF7
MEFEXAMIDE	12.6	MCF7
HYDROFLUMETHIAZIDE	12	PC3
DOSULEPIN	12	MCF7
BIPERIDEN	11.4	MCF7
ZAPRINAST	14.8	PC3
ISOXICAM	12	PC3
ALFUZOSIN	9.4	MCF7
THIOPROPERAZINE	6.2	PC3
PACLITAXEL	4.6	MCF7
NABUMETONE	17.6	MCF7
DIAZOXIDE	17.4	PC3
MEFENAMIC-ACID	16.6	PC3
BRINZOLAMIDE	10.4	MCF7
SIMVASTATIN	9.6	MCF7
TERCONAZOLE	7.6	PC3
TRAPIDIL	19.4	MCF7
SULFAFURAZOLE	15	MCF7
QUINETHAZONE	13.8	MCF7
CALYCANTHINE	11.6	MCF7
CEFACLOR	10.4	MCF7
BUSPIRONE	9.4	MCF7
BETAHISTINE	17.2	MCF7
TRIAMTERENE	15.8	MCF7
TOLMETIN	12.6	MCF7
ESTROPIPATE	9.2	PC3
ECONAZOLE	9	MCF7
DIFLUNISAL	16	MCF7
PRILOCAINE	15.6	PC3
ETODOLAC	14	MCF7
PIPERINE	14	MCF7
NORETYNODREL	13.4	MCF7
BUSPIRONE	9.4	PC3
NAPHAZOLINE	16.2	MCF7
ARTICAINE	12.4	PC3
FLUOXETINE	11.6	MCF7
ISRADIPINE	10.8	PC3
BRINZOLAMIDE	10.4	PC3
GENISTEIN	10	PC3
THIOPERAMIDE	9.8	MCF7
LOVASTATIN	9.8	PC3
CICLACILLIN	11.8	PC3
PIPERIDOLATE	11.2	MCF7
PROBUCOL	10	MCF7
CARBINOXAMINE	9.8	MCF7
GLIQUIDONE	7.6	PC3
GUAIFENESIN	20.2	PC3
PHENELZINE	17	PC3
ARTICAINE	12.4	MCF7
CORTISONE	11	MCF7
LOBELINE	10.6	PC3
PINACIDIL	16.4	PC3
AZACYCLONOL	15	PC3
DANAZOL	11.8	MCF7
ETICLOPRIDE	10.6	PC3
OXYBUTYNIN	10.2	PC3
YOHIMBINE	10.2	PC3
PRAZOSIN	9.6	PC3
NAFTOPIDIL	8.6	MCF7
NIRIDAZOLE	18.6	MCF7
MIANSERIN	13.2	PC3
DESIPRAMINE	13.2	MCF7
CARTEOLOL	12.2	MCF7
ISOXICAM	12	MCF7
RISPERIDONE	9.8	MCF7
HALCINONIDE	8.8	MCF7
RIFAMPICIN	4.8	PC3
SECURININE	18.4	MCF7
CARBAMAZEPINE	17	PC3
PYRIMETHAMINE	16	PC3
NIFLUMIC-ACID	14.2	PC3
OFLOXACIN	11	MCF7
TALAMPICILLIN	7.8	PC3
DEPUDECIN	1	MCF7
PHENSUXIMIDE	21.2	MCF7
ETILEFRINE	18.4	MCF7
MAFENIDE	18	PC3
DEXAMETHASONE	9.2	MCF7
TACROLIMUS	1	MCF7
LYSERGOL	15.8	MCF7
EQUILIN	15	MCF7
CYPROHEPTADINE	12.4	MCF7
DICYCLOVERINE	11.6	MCF7
DROPERIDOL	10.6	PC3
MEGESTROL	10.4	PC3
TRIAMCINOLONE	10.2	MCF7
DEXAMETHASONE	9.2	PC3
DILTIAZEM	8.8	MCF7
IOPANOIC-ACID	7	MCF7
TIABENDAZOLE	19.8	PC3
TOCAINIDE	17.4	PC3
TETRAMISOLE	16.6	MCF7
DYDROGESTERONE	12.8	PC3
ESCULIN	11.8	MCF7
OFLOXACIN	11	PC3
HALOPERIDOL	10.6	PC3
NOSCAPINE	9.6	MCF7
CARBENOXOLONE	6.6	MCF7
HOMOSALATE	15.2	MCF7
DISULFIRAM	13.4	PC3
ISOXSUPRINE	11.8	PC3
NIFEDIPINE	11.6	MCF7
PHENIRAMINE	11.2	MCF7
MEROPENEM	10.4	PC3
THIORIDAZINE	10	PC3
FLUMETASONE	9.8	PC3
CEFORANIDE	7.6	MCF7
THIOPROPERAZINE	6.2	MCF7
RIFAMPICIN	4.8	MCF7
EXEMESTANE	0.01	MCF7
METHOXSALEN	18.6	MCF7
NEFOPAM	13.8	MCF7
GEMFIBROZIL	16	PC3
TRIAMCINOLONE	10.2	PC3
SULFASALAZINE	10	PC3
PAROXETINE	1	MCF7
ZOXAZOLAMINE	23.8	MCF7
ACEBUTOLOL	10.8	MCF7
MEGESTROL	10.4	MCF7
PRAZOSIN	10	MCF7
FLUNISOLIDE	9.2	MCF7
CLOBETASOL	8.6	PC3
CHLORTETRACYCLINE	7.8	MCF7
PINDOLOL	16.2	MCF7
ONDANSETRON	12.2	MCF7
FLUOROMETHOLONE	10.6	MCF7
CHENODEOXYCHOLIC-ACID	10.2	PC3
AMPICILLIN	10	MCF7
TETRACYCLINE	8.4	MCF7
SELEGILINE	17.8	PC3
DIETHYLSTILBESTROL	15	MCF7
FAMOTIDINE	11.8	MCF7
DOBUTAMINE	11.8	MCF7
KETOCONAZOLE	7.6	PC3
WORTMANNIN	0.01	PC3
COTININE	22.6	MCF7
ESTRIOL	13.8	PC3
BENZYDAMINE	11.6	PC3
NALOXONE	11	MCF7
DROPERIDOL	10.6	MCF7
KETOROLAC	10.6	MCF7
DOXYLAMINE	10.2	PC3
FLUPHENAZINE	10	PC3
NALTREXONE	9.6	PC3
FURSULTIAMINE	9.2	MCF7
PIMOZIDE	8.6	PC3
CITALOPRAM	1	PC3
PSEUDOPELLETIERINE	21	PC3
DIOXYBENZONE	16.4	PC3
IMIPRAMINE	12.6	PC3
DOXEPIN	12.6	MCF7
CARTEOLOL	12.2	PC3
CHLORPROMAZINE	11.2	MCF7
SPIRONOLACTONE	9.6	PC3
KETOCONAZOLE	7.6	MCF7
MESORIDAZINE	7.4	PC3
PYRAZINAMIDE	32.4	MCF7
HYMECROMONE	22.8	MCF7
TETRAMISOLE	16.6	PC3
TINIDAZOLE	16.2	PC3
DIENESTROL	15	MCF7
AZAPERONE	12.2	PC3
HYDROFLUMETHIAZIDE	12	MCF7
SULPIRIDE	11.8	MCF7
METIXENE	11.6	MCF7
LOBELANIDINE	10.6	MCF7
DIPIVEFRINE	10.4	MCF7
PIPERACETAZINE	9.8	PC3
BROMOCRIPTINE	5.4	MCF7
CYTOCHALASIN-B	20.8	MCF7
HYDRALAZINE	20.4	PC3
BIOTIN	16.4	PC3
ALPRENOLOL	14	PC3
CLOZAPINE	12.2	PC3
SULINDAC	11.2	PC3
FELODIPINE	10.4	MCF7
BENZBROMARONE	9.4	PC3
NICERGOLINE	8.2	PC3
METHAZOLAMIDE	17	MCF7
AMOXAPINE	12.8	MCF7
TRIPROLIDINE	12.8	PC3
CINNARIZINE	10.8	PC3
DOXYLAMINE	10.2	MCF7
IOCETAMIC-ACID	6.6	MCF7
DIHYDROERGOTAMINE	3	PC3
DOPAMINE	1	MCF7
MINOXIDIL	19.2	PC3
ZIDOVUDINE	15	MCF7
LEFLUNOMIDE	14.8	PC3
NICLOSAMIDE	12.2	PC3
CEFOTAXIME	8.4	PC3
BENZONATATE	6.6	MCF7
BEMEGRIDE	25.8	MCF7
ORNIDAZOLE	18.2	PC3
INDOPROFEN	14.2	MCF7
GUANABENZ	13.8	MCF7
TICLOPIDINE	13.4	PC3
DILOXANIDE	12.2	PC3
NIZATIDINE	12	MCF7
PREDNISONE	11.2	MCF7
SPIRONOLACTONE	9.6	MCF7
TRIBENOSIDE	8.4	PC3
DICLOXACILLIN	8.2	MCF7
FULVESTRANT	1	PC3
METFORMIN	24.2	PC3
PHENAZONE	21.2	MCF7
SALSOLINOL	15.4	MCF7
AMILORIDE	13.2	MCF7
NIMESULIDE	13	PC3
PRAZIQUANTEL	12.8	PC3
TORASEMIDE	11.4	PC3
CEFOXITIN	8.8	MCF7
DIHYDROERGOTAMINE	3	MCF7
ORNIDAZOLE	18.2	MCF7
FLUTAMIDE	14.4	MCF7
NISOXETINE	13	PC3
PIRENZEPINE	9.4	PC3
CEFOXITIN	8.8	PC3
TETRACYCLINE	8.4	PC3
FLUCLOXACILLIN	8.4	PC3
AMINOGLUTETHIMIDE	17.2	MCF7
SULFACETAMIDE	15.8	PC3
SULFAFURAZOLE	15	PC3
ETODOLAC	14	PC3
TROPICAMIDE	14	PC3
ORPHENADRINE	13	PC3
MESTRANOL	12.8	MCF7
BERGENIN	11.6	PC3
RILMENIDINE	8.4	PC3
LOPERAMIDE	7.8	PC3
TAMOXIFEN	7	MCF7
NARINGIN	6.6	MCF7
ALIMEMAZINE	5.4	MCF7
GUAIFENESIN	20.2	MCF7
OXYBENZONE	17.6	MCF7
PINDOLOL	16.2	PC3
ETHAMBUTOL	14.4	PC3
RITODRINE	12.4	PC3
OXYBUPROCAINE	11.6	MCF7
DICYCLOVERINE	11.6	PC3
PAPAVERINE	10.6	PC3
FLUCLOXACILLIN	8.4	MCF7
CLEBOPRIDE	8.2	MCF7
LOPERAMIDE	7.8	MCF7
MINAPRINE	10.8	MCF7
FELODIPINE	10.4	PC3
SR-95639A	10	MCF7
NALTREXONE	9.6	MCF7
RAMIPRIL	9.6	PC3
URAPIDIL	9.4	PC3
LEVOCABASTINE	8.8	PC3
ALVERINE	8.4	PC3
GLIQUIDONE	7.6	MCF7
PHENACETIN	22.4	MCF7
TIABENDAZOLE	19.8	MCF7
MEXILETINE	18.6	MCF7
NIFLUMIC-ACID	14.2	MCF7
CHLORAMPHENICOL	12.4	MCF7
BERGENIN	11.6	MCF7
BUMETANIDE	11	PC3
ACEBUTOLOL	10.8	PC3
LITHOCHOLIC-ACID	10.6	PC3
HOMOCHLORCYCLIZINE	10.4	PC3
15-DELTA-PROSTAGLANDIN-J2	10	PC3
DICLOXACILLIN	8.2	PC3
MECLOCYCLINE	5.8	MCF7
METANEPHRINE	17.2	PC3
AMITRIPTYLINE	12.8	MCF7
METHYLPREDNISOLONE	10.6	PC3
TRIFLUPROMAZINE	10.2	PC3
PROADIFEN	10.2	MCF7
PIVMECILLINAM	8.4	PC3
DEMECLOCYCLINE	8	PC3
NICARDIPINE	7.8	MCF7
ORCIPRENALINE	7.6	MCF7
AMIODARONE	5.8	MCF7
H-89	0.5	MCF7
PHENELZINE	17	MCF7
PRILOCAINE	15.6	MCF7
NARINGENIN	14.6	PC3
OXYMETAZOLINE	13.4	MCF7
TOLAZAMIDE	12.8	PC3
BENZYLPENICILLIN	11.2	PC3
FLUDROXYCORTIDE	9.2	MCF7
RICININE	24.4	PC3
HYDRASTININE	16.4	MCF7
NORETYNODREL	13.4	PC3
OXYMETAZOLINE	13.4	PC3
ISOXSUPRINE	11.8	MCF7
METOCLOPRAMIDE	11.8	MCF7
METOLAZONE	11	MCF7
TROGLITAZONE	10	MCF7
DEHYDROCHOLIC-ACID	9.6	PC3
CROTAMITON	19.6	PC3
DIETHYLSTILBESTROL	15	PC3
NALBUPHINE	10.2	PC3
BETAMETHASONE	10.2	PC3
METERGOLINE	10	PC3
CLOTRIMAZOLE	50	MCF7
TINIDAZOLE	16.2	MCF7
PYRIMETHAMINE	16	MCF7
GEMFIBROZIL	16	MCF7
LIDOCAINE	14.8	MCF7
PROBENECID	14	MCF7
CIPROFIBRATE	13.8	PC3
DICLOFENAC	12.6	MCF7
CYPROHEPTADINE	12.4	PC3
IOBENGUANE	10.8	MCF7
FURSULTIAMINE	9.2	PC3
GLIMEPIRIDE	8.2	PC3
ENALAPRIL	8.2	PC3
PROBUCOL	7.8	PC3
TOPIRAMATE	3	MCF7
PARGYLINE	20.4	PC3
MINOXIDIL	19.2	MCF7
NAPHAZOLINE	16.2	PC3
VINBURNINE	13.6	MCF7
HYDROCOTARNINE	13.2	PC3
HELIOTRINE	12.8	MCF7
PREGNENOLONE	12.6	MCF7
ALFAXALONE	12	MCF7
HALOPERIDOL	10.6	MCF7
SR-95639A	10	PC3
DEHYDROCHOLIC-ACID	9.6	MCF7
MORACIZINE	8.6	MCF7
ALVERINE	8.4	MCF7
HARPAGOSIDE	8	MCF7
BENZONATATE	6.6	PC3
OXANTEL	6.6	PC3
GELDANAMYCIN	1	PC3
ALPHA-ESTRADIOL	0.01	PC3
TOLBUTAMIDE	100	MCF7
DIAZOXIDE	17.4	MCF7
PILOCARPINE	14.8	MCF7
PROXYMETACAINE	12	MCF7
TERGURIDE	11.8	MCF7
RANITIDINE	11.4	MCF7
RACECADOTRIL	10.4	MCF7
PICOTAMIDE	10.2	MCF7
PERGOLIDE	9.8	MCF7
FLAVOXATE	9.4	MCF7
CROMOGLICIC-ACID	7.8	MCF7
CARBENOXOLONE	6.6	PC3
ETHOTOIN	19.6	PC3
CAPTOPRIL	17.2	MCF7
NIALAMIDE	13.4	MCF7
CLIOQUINOL	13	PC3
HELIOTRINE	12.8	PC3
ESCULIN	11.8	PC3
PROFENAMINE	11.4	MCF7
PIRETANIDE	11	MCF7
AMANTADINE	9.6	MCF7
GLYCOCHOLIC-ACID	8.6	MCF7
ERYTHROMYCIN	5.4	PC3
ISOCARBOXAZID	17.2	MCF7
METHOCARBAMOL	16.6	MCF7
PHENFORMIN	16.6	PC3
ROLIPRAM	14.6	PC3
TERGURIDE	11.8	PC3
TRIMETHOBENZAMIDE	9.4	PC3
CEFIXIME	8.8	MCF7
CROMOGLICIC-ACID	7.8	PC3
PRACTOLOL	15	MCF7
CLEBOPRIDE	8.2	PC3
