## Supplementary material for "Evaluation of Connectivity Map shows limited reproducibility in drug repositioning": Table_S3.CSV

Chemical Compound	Concentration (µM)	Cell Line
METFORMIN	10	MCF7
PHENFORMIN	10	MCF7
VERAPAMIL	10	MCF7
ROFECOXIB	10	MCF7
15-DELTA-PROSTAGLANDIN-J2	10	MCF7
CELECOXIB	10	MCF7
LM-1685	10	MCF7
LY-294002	10	MCF7
STAUROSPORINE	1	MCF7
FLUFENAMIC-ACID	10	MCF7
TRICHOSTATIN-A	0.1	MCF7
DICLOFENAC	10	MCF7
NIFEDIPINE	10	MCF7
NITRENDIPINE	10	MCF7
FELODIPINE	10	MCF7
FASUDIL	10	MCF7
IMATINIB	10	MCF7
GENISTEIN	10	MCF7
CLOZAPINE	10	MCF7
THIORIDAZINE	10	MCF7
HALOPERIDOL	10	MCF7
CHLORPROMAZINE	10	MCF7
TRIFLUOPERAZINE	10	MCF7
LY-294002	10	PC3
ROSIGLITAZONE	10	PC3
TROGLITAZONE	10	PC3
FASUDIL	10	PC3
W-13	10	MCF7
DICLOFENAC	10	PC3
15-DELTA-PROSTAGLANDIN-J2	10	PC3
TRICHOSTATIN-A	0.1	PC3
PROCHLORPERAZINE	10	MCF7
ROFECOXIB	10	PC3
CELECOXIB	10	PC3
IMATINIB	10	PC3
FLUPHENAZINE	10	MCF7
BUTEIN	10	PC3
PROBUCOL	10	MCF7
GELDANAMYCIN	1	MCF7
BUTEIN	10	MCF7
MERCAPTOPURINE	10	PC3
GENISTEIN	10	PC3
ROTTLERIN	10	MCF7
PRAZOSIN	10	MCF7
RESVERATROL	10	MCF7
WORTMANNIN	1	MCF7
TRICHOSTATIN-A	1	MCF7
VORINOSTAT	10	MCF7
TROGLITAZONE	10	MCF7
ROSIGLITAZONE	10	MCF7
HALOPERIDOL	10	PC3
PROCHLORPERAZINE	10	PC3
VORINOSTAT	10	PC3
TRIFLUOPERAZINE	10	PC3
GELDANAMYCIN	1	PC3
CLOZAPINE	10	PC3
THIORIDAZINE	10	PC3
TRICHOSTATIN-A	1	PC3
FLUPHENAZINE	10	PC3
AMPICILLIN	10	MCF7
PERPHENAZINE	10	MCF7
PERPHENAZINE	10	PC3
SCOPOLAMINE-N-OXIDE	10	PC3
SCOPOLAMINE-N-OXIDE	10	MCF7
BEPRIDIL	10	MCF7
SULFASALAZINE	10	MCF7
MEPYRAMINE	10	MCF7
METERGOLINE	10	MCF7
LUMICOLCHICINE	10	MCF7
SR-95639A	10	MCF7
WITHAFERIN-A	1	PC3
WITHAFERIN-A	1	MCF7
LUMICOLCHICINE	10	PC3
BEPRIDIL	10	PC3
MEPYRAMINE	10	PC3
PIOGLITAZONE	10	MCF7
PIOGLITAZONE	10	PC3
AMPICILLIN	10	PC3
SULFASALAZINE	10	PC3
VALDECOXIB	10	PC3
ORLISTAT	10	MCF7
ORLISTAT	10	PC3
VALDECOXIB	10	MCF7
DINOPROSTONE	10	PC3
DINOPROSTONE	10	MCF7
ALPROSTADIL	10	PC3
16,16-DIMETHYLPROSTAGLANDIN-E2	10	PC3
ALPROSTADIL	10	MCF7
16,16-DIMETHYLPROSTAGLANDIN-E2	10	MCF7
SR-95639A	10	PC3
METERGOLINE	10	PC3
SC-560	10	PC3
SC-560	10	MCF7
SCRIPTAID	10	PC3
SCRIPTAID	10	MCF7
SC-19220	10	MCF7
SC-19220	10	PC3
AR-A014418	10	PC3
AR-A014418	10	MCF7
